# Enhancing CRISPR Education: A Plug-And-Play Framework for Teaching Gene Editing in Plant Biology

**DOI:** 10.1101/2025.10.10.681630

**Authors:** Divya Jain, Faizan Ali, Gift Obunkukwu, Hyndavi Yammanuru, Jing Zou, Joshua Obeng, Kyla Danae Hughes, Laxmi Joshi, Madhavarapu Sudhakar, Oluwaseun Adeyemi, Peter Prestwich, Shahla Borzouei, Shivani Dharam, Shubh Pravat Singh Yadav, Mst Sumayae Khan, Rajni Parmar, Upama Adhikari, Ali Taheri, Robin Taylor, Vicki Caruana, Mary Williams, Sonali Roy

## Abstract

Modern molecular biology tools and technologies such as CRISPR have sped up scientific discovery. From an educational perspective, these advancements are both exciting and overwhelming. Educators shaping these future scientists face the ongoing challenge of staying compliant with the latest developments in molecular biology while finding effective ways to teach these discoveries. As the use of CRISPR gene editing technology continues to expand globally, there is an increasing need for a workforce that is both knowledgeable about its theoretical foundations and trained in its practical use. While advanced, technology-driven STEM courses have the potential to improve student retention, they are often lecture-heavy and lack intentional engagement strategies that support deeper learning. Moreover, agriculture is the second most impacted sector by this technology, yet there is a significant lack of teaching materials focused on CRISPR in plant biology. To address these gaps, we developed a framework for teaching gene editing that incorporates multiple engagement strategies beyond traditional lecture-based instruction. This framework was implemented over two semesters in an *Introduction to Gene Editing* course at Tennessee State University, offered to both undergraduate and graduate students enrolled in a degree in Agricultural Sciences. This manuscript outlines the various strategies used in the course including active learning, multimodal instructional approaches and experiential learning strategies that can be adopted in other classrooms to effectively teach gene editing. Survey-based results from the course indicate a measurable increase in student comfort with designing and executing CRISPR-Cas based experiments.

**Societal Impact Statement:** Plant biology lacks accessible teaching materials for CRISPR, a powerful gene-editing technology widely used to improve agriculture. We developed an engaging framework to teach CRISPR concepts to advanced undergraduates and graduate students in plant sciences, which can be readily adopted by other instructors. The approach increased self-reported confidence in students and comfort in explaining CRISPR. Since instructors often have limited time to design interactive lessons, this framework offers a ready-to-use, effective strategy that makes CRISPR more widely available in classrooms, ultimately strengthening CRISPR literacy in the future agricultural workforce.
