## Supplementary material for "Enhancing CRISPR Education: A Plug-And-Play Framework for Teaching Gene Editing in Plant Biology": Table 1

### Sheet: Syllabus Overview
Table 1: Course structure overview									Assignment 1 Due	Assignment 1 Feedback
		Class 1	Class 2	Class 3	Class 4	Class 5	Class 6	Class 7	Class 8	Class 9	Class 10	Class 11	Class 12	Class 13	Class 14	Class 15
LECTURE
	Activity 1	Ice breaker: What song describes how your life feels like right now	Ice breaker: What is a superpower you wish could be ‘CRISPRed’ into your genome?	Ice breaker: What’s something you are looking forward to in 202x?	Ice breaker: What is your favorite plant and why?	Ice breaker: Teach me something in under one minute. A fact, a joke, anything…	Ice breaker: What is your ‘Why’ for pursuing an education?	MIDTERM	Ice breaker: What has life taught you that you can turn into advice for the class?	Ice breaker: What is something you love?	Ice breaker: If I weren’t a scientist I would be ________?	Ice breaker: What is your favorite animal and why?	Ice breaker: What is a movie, book, or TV show you think everyone should watch/read at least once?	GUEST LECTURE	Ice breaker: Would you rather fight a gigantic pitcher plant or a vine that wraps you tighter if you move?	FINAL EXAM
	Activity 2	Introductions, Discuss CLOs and Scoring Rubric							Journal Club	Journal Club	Journal Club	Journal Club	Journal Club
	Lesson	Fundamentals of Gene Manipulation	Discovery of CRISPR-Cas as a Bacterial Immune Mechanism and Its Adaptation for Genome Editing	Fundamentals of guide RNA Cloning	Dissecting the Cas9 protein	Complications of Gene Editing	ZFNs Vs. TALENs Vs. CRISPR		CRISPR Applications in Fundamental Research and Plant Biotechnology	Guide RNA Delivery and _x000B_Plant Regeneration	CRISPR in Film and Television	Ethical considerations for CRISPR use in Plants	CRISPR and Marketing _x000B_Genetically Edited Plants	Meet a practising scientist	Revision
	Assessment	Live Poll	Live Poll	Live Poll	Live Poll	Live Poll	Live Poll		Live Poll	Live Poll	Live Poll	Live Poll	Live Poll		Live Poll
	Activity (End of class)	None	Ask all your ‘stupid questions’ about CRISPR	Design primers to ampify AtPDS3 gene	Criticize Sonali’s experiment	Help develop the midterm exam questionnaire	Discuss 2 practical based exam questions		Exploring CRISPR Biotech Companies	Simplified Writing for Science Communication 'Up Goer Five'	None	CRISPR Controversies: Who owns CRISPR video discourse	Label awareness exercise	Exit Ticket Questionnnaire	Help develop the final exam questionnaire
PRACTICAL
	Theory (Brief)	Selecting a Guide RNA and determining a CRISPR-based knock out strategy	Pipetting basics; review of PCR steps; Primer dilution calculation; Taq Polymerase Enzyme activity optimization considerations	Gel electrophoresis principles	Golden Gate (GG) cloning principles already covered in Lecture 3	Principle of heat shock transformation.	Principles of plasmid DNA isolation using Alkaline Lysis		Considerations for plant genomic DNA extraction	PCR amplification of AtPDS3 from extracted plant DNA	Principles of bacterial transformation; electroporation vs. chemical methods; Role of Agrobacterium and Ti plasmid in transformation	Basics of sequence analysis; interpreting chromatograms; using tools like Benchling/BLAST	Mechanism of floral dip plant transformation method in Arabidopsis	None or Guest Speaker selected eg: Phenotyping of CRISPR mutants using imageJ analysis
	Experimental Objective	CRISPR-P guide RNA design and selection	Amplification of guide RNAs targeting AtPDS3 gene for cloning into the pDirect_23C plasmid	(1) Verification of gRNA amplification on a 1% agarose gel (2) Students sterilize WT/rdr seeds and pds3 mutant seeds and aseptically place in petri dishes	Students setup one PCR reaction following the Golden Gate cloning protocol into the destination vector	Transformation of ligation mix into comptent E. coli cells	Plasmid purification from 2 selected colonies (TA prepares overnight cultures)		Plant DNA extraction from wild-type and mutant Arabidopsis seedlings sterilized in Practical 3, TA sends 1 plasmid per student for sequencing	Students setup 2 PCR reactions using Phusion Taq Polymerase	Electroporation-based transformation of Agrobacterium Agl1.1 using ligation mix	Sequence alignment using Benchling to confirm edits, Students also calculate efficiency of Agrobacterium transformation	Floral dip method for Arabidopsis transformation
	Assessment	Students initiate Benchling ELN, Identify and import full gene sequence of AtPDS3 from NCBI, Select gRNA using CRISPR-P, annotate the selected gRNA on Benchling	(1) Students setup two PCR reactions to amplify gRNA, record protocols on Benchling. (2) Students use NCBI Primer-BLAST to design primers to amplify AtPDS3	(1) Students upload gel images into ELNs, annotate bands, and interpret results. (2) Each student will have at least one plate with WT seeds and one with mutants.	Setup one Golden Gate Cloning reaction into the thermal cycler, and enter all relevant details into Benchling.	Students transform their ligation mix into E. coli comptent cells using Heat Shock and Plating on Antibiotic selection Plates.	Students record transformation efficiency, colony counts, and observations in ELNs. Students analyze plasmid yield and purity, and upload results to ELNs	No Practicals	Students record DNA yield, purity, and troubleshooting notes in ELNs	Students compare WT vs mutant PCR results, attach gel images to ELNs, and interpret bands	Students document Electroporation-based Transformation of Agrobacterium.	Sequence alignment using Benchling and identification of mutations in pds3 mutants compared to WT. Students predict the type of mutated protein that will result.	Students reflect on floral dip transformation, record protocol steps, and prepare ELN submission.		Revisions	No Practicals
	Expected Time	1-1.5 Hours	2 Hours	2-3 hours	1 Hour	1-1.5 Hours	1-1.5 Hours		2 Hours	1 Hour	1.5 Hour	2 Hours	1 Hour
